# The transcriptional landscape of Venezuelan equine encephalitis virus (TC-83) infection

**DOI:** 10.1101/2020.02.18.955393

**Authors:** Zhiyuan Yao, Fabio Zanini, Sathish Kumar, Marwah Karim, Sirle Saul, Nishank Bhalla, Nuttada Panpradist, Avery Muniz, Aarthi Narayanan, Stephen R. Quake, Shirit Einav

## Abstract

Venezuelan Equine Encephalitis Virus (VEEV) is a major biothreat agent that naturally causes outbreaks in humans and horses particularly in tropical areas of the western hemisphere, for which no antiviral therapy is currently available. The host response to VEEV and the cellular factors this alphavirus hijacks to support its effective replication or evade cellular immune responses are largely uncharacterized. We have previously demonstrated tremendous cell-to-cell heterogeneity in viral RNA (vRNA) and cellular transcript levels during flaviviral infection using a novel virus-inclusive single-cell RNA-Seq approach. Here, we used this unbiased, genome-wide approach to simultaneously profile the host transcriptome and vRNA in thousands of single cells during infection of human astrocytes with the live-attenuated vaccine strain of VEEV (TC-83). Host transcription was profoundly suppressed, yet “superproducer cells” with extremely high vRNA abundance emerged during the first viral life cycle and demonstrated an altered transcriptome relative to both uninfected cells and cells with high vRNA abundance harvested at later time points. Additionally, cells with increased structural-to-nonstructural transcript ratio exhibited upregulation of intracellular membrane trafficking genes at later time points. Loss- and gain-of-function experiments confirmed pro- and antiviral activities in both vaccine and virulent VEEV infections among the products of transcripts that positively or negatively correlated with vRNA abundance, respectively. Lastly, comparison with single cell transcriptomic data from other viruses highlighted common and unique pathways perturbed by infection across evolutionary scales. This study provides a high-resolution characterization of the VEEV (TC-83)-host interplay, identifies candidate targets for antivirals, and establishes a comparative single-cell approach to study the evolution of virus-host interactions.

**Author Summary:** Little is known about the host response to Venezuelan Equine Encephalitis Virus (VEEV) and the cellular factors this alphavirus hijacks to support effective replication or evade cellular immune responses. Monitoring dynamics of host and viral RNA (vRNA) during viral infection at a single-cell level can provide insight into the virus-host interplay at a high resolution. Here, a single-cell RNA sequencing technology that detects host and viral RNA was used to investigate the interactions between TC-83, the vaccine strain of VEEV, with the human host during the course of infection of U-87 MG cells (human astrocytoma). Virus abundance and host transcriptome were heterogeneous across cells from the same culture. Subsets of differentially expressed genes, positively or negatively correlating with vRNA abundance, were identified and subsequently *in vitro* validated as candidate proviral and antiviral factors, respectively, in TC-83 and/or virulent VEEV infections. In the first replication cycle, “superproducer” cells exhibited rapid increase in vRNA abundance and unique gene expression patterns. At later time points, cells with increased structural-to-nonstructural transcript ratio demonstrated upregulation of intracellular membrane trafficking genes. Lastly, comparing the VEEV dataset with published datasets on other RNA viruses revealed unique and overlapping responses across viral clades. Overall, this study improves the understanding of VEEV-host interactions, reveals candidate targets for antiviral approaches, and establishes a comparative single-cell approach to study the evolution of virus-host interactions.
