## Supplemental table S1 for "The transcriptional landscape of Venezuelan equine encephalitis virus (TC-83) infection"

### Sheet: Sheet1
Oligo name	Sequence (5’ to 3’)	Position on VEEV genome
VEEV_1	AAGCAGTGGTATCAACGCAGAGTACTTCCTTATCAGTTATTTCCTTACAG	353 - 377
VEEV_2	AAGCAGTGGTATCAACGCAGAGTACAGATAATTTTTCACTCTTGAGTACA	1742 - 1766
VEEV_3	AAGCAGTGGTATCAACGCAGAGTACTTTTAGGTCTTATAATGGCTATGAG	2442 - 2466
VEEV_4	AAGCAGTGGTATCAACGCAGAGTACTGCTGATAGTGATGGTATTTATATG	3700 - 3724
VEEV_5	AAGCAGTGGTATCAACGCAGAGTACCTACTGACTTGTAATTGTTATCGTT	4320 - 4344
VEEV_6	AAGCAGTGGTATCAACGCAGAGTACGTAGTAATTCTTCTTTTTCTTGGTC	5823 - 5847
VEEV_7	AAGCAGTGGTATCAACGCAGAGTACTTCATTATTACACGCATATTTCTTG	6383 - 6407
VEEV_8	AAGCAGTGGTATCAACGCAGAGTACGCATCTATAATCTTGACTTCCATAT	7162 - 7286
