## Supplemental table S2 for "The transcriptional landscape of Venezuelan equine encephalitis virus (TC-83) infection"

### Sheet: scVEEV siRNA Library
	Pool Catalog Number	Duplex Catalog Number	Gene Symbol	GENE ID	Gene Accession	GI Number	Sequence
	L-007878-00	J-007878-08	CXCL3	2921	NM_002090	54144649	CCAACUGACAGGAGAGAAG
	L-007878-00	J-007878-09	CXCL3	2921	NM_002090	54144649	UCCAAAGUGUGAAUGUAAG
	L-007878-00	J-007878-10	CXCL3	2921	NM_002090	54144649	GGGAGACCAUAAUGUGUCA
	L-007878-00	J-007878-11	CXCL3	2921	NM_002090	54144649	UACGAGGGUUCUACUUAUU
	L-007877-02	J-007877-07	CXCL2	2920	NM_002089	148298657	CCGCAUCGCCCAUGGUUAA
	L-007877-02	J-007877-08	CXCL2	2920	NM_002089	148298657	GAGCAGAGAGGUUUCGAUA
	L-007877-02	J-007877-09	CXCL2	2920	NM_002089	148298657	GAUAGAAGGUUUGCAGAUA
	L-007877-02	J-007877-21	CXCL2	2920	NM_002089	148298657	CAAUGUGACGGCAGGGAAA
	L-009919-00	J-009919-05	TNFAIP3	7128	NM_006290	26051241	CUGCAGUACUUGCUUCAAA
	L-009919-00	J-009919-06	TNFAIP3	7128	NM_006290	26051241	CAACUCAUCUCAUCAAUGC
	L-009919-00	J-009919-07	TNFAIP3	7128	NM_006290	26051241	UCUGGUAGAUGAUUACUUU
	L-009919-00	J-009919-08	TNFAIP3	7128	NM_006290	26051241	CAACGAAUGCUUUCAGUUC
	L-008663-00	J-008663-05	ATF3	467	NM_001030287	71902535	GAGCUAAGCAGUCGUGGUA
	L-008663-00	J-008663-06	ATF3	467	NM_001030287	71902535	GCAAAGUGCCGAAACAAGA
	L-008663-00	J-008663-07	ATF3	467	NM_001030287	71902535	AGAAGCAGCAUUUGAUAUA
	L-008663-00	J-008663-08	ATF3	467	NM_001030287	71902535	CGAGAAAGAAAUAAGAUUG
	L-014063-01	J-014063-09	ARRDC3	57561	NM_020801	32698735	GAACGUUUGCUGCGAUAAA
	L-014063-01	J-014063-10	ARRDC3	57561	NM_020801	32698735	UGCAAGAGGACAUGCGAAA
	L-014063-01	J-014063-11	ARRDC3	57561	NM_020801	32698735	GUAUAAUCCGCGUGGAAUA
	L-014063-01	J-014063-12	ARRDC3	57561	NM_020801	32698735	AGUCAGUGUAGCAUGAAUA
	L-010622-01	J-010622-09	SURF4	6836	NM_033161	19593984	CCACAAGGGUAGUCGAACA
	L-010622-01	J-010622-10	SURF4	6836	NM_033161	19593984	CGAAUAUUGGUAAGAUCGA
	L-010622-01	J-010622-11	SURF4	6836	NM_033161	19593984	GCUCCCUGUUAGUGCCGUA
	L-010622-01	J-010622-12	SURF4	6836	NM_033161	19593984	ACGUAUAUUUCAACGCCUU
	L-008283-00	J-008283-06	RAB1A	5861	NM_004161	41350195	CAGCAUGAAUCCCGAAUAU
	L-008283-00	J-008283-07	RAB1A	5861	NM_004161	41350195	GUAGAACAGUCUUUCAUGA
	L-008283-00	J-008283-08	RAB1A	5861	NM_004161	41350195	GGAAACCAGUGCUAAGAAU
	L-008283-00	J-008283-09	RAB1A	5861	NM_004161	41350195	UGAGAAGUCCAAUGUUAAA
	L-003598-01	J-003598-09	PPP2CA	5515	NM_002715	57222566	CCGGAAUGUAGUAACGAUU
	L-003598-01	J-003598-10	PPP2CA	5515	NM_002715	57222566	ACAUUAACACCUCGUGAAU
	L-003598-01	J-003598-11	PPP2CA	5515	NM_002715	57222566	UCAUGGAACUUGACGAUAC
	L-003598-01	J-003598-12	PPP2CA	5515	NM_002715	57222566	CAGGUAGAGCUUAAACUAA
	L-020813-01	J-020813-09	TRMT10C	54931	NM_017819	8923404	GAGAGUUAGUUAAACGGUA
	L-020813-01	J-020813-10	TRMT10C	54931	NM_017819	8923404	UUGACAUGGCUUACGAAAA
	L-020813-01	J-020813-11	TRMT10C	54931	NM_017819	8923404	GAGUUUAUCAACAGACUAA
	L-020813-01	J-020813-12	TRMT10C	54931	NM_017819	8923404	GGGAUAGGAAUAUGGACAU
	L-020762-00	J-020762-05	EIF4A3	9775	NM_014740	41327777	UGACUAAAGUGGAAUUCGA
	L-020762-00	J-020762-06	EIF4A3	9775	NM_014740	41327777	GGUGAAACGUGAUGAAUUG
	L-020762-00	J-020762-07	EIF4A3	9775	NM_014740	41327777	GAUGAACGUUGCUGAUCUU
	L-020762-00	J-020762-08	EIF4A3	9775	NM_014740	41327777	GAUAUGAUUCGUCGCAGAA
	L-013669-00	J-013669-05	TAF7	6879	NM_005642	14717406	GAGAAGGGCAGUACAGUCU
	L-013669-00	J-013669-06	TAF7	6879	NM_005642	14717406	GGACAAGCUAAAUGAAUCA
	L-013669-00	J-013669-07	TAF7	6879	NM_005642	14717406	AAUCACUCCUAGAGAAGUA
	L-013669-00	J-013669-08	TAF7	6879	NM_005642	14717406	UAGUAGACCUGCCCUGUGU
	D-001810-10	D-001810-01	ON-TARGETplus Non-targeting Control	0		0	UGGUUUACAUGUCGACUAA
	D-001810-10	D-001810-02	ON-TARGETplus Non-targeting Control	0		0	UGGUUUACAUGUUGUGUGA
	D-001810-10	D-001810-03	ON-TARGETplus Non-targeting Control	0		0	UGGUUUACAUGUUUUCUGA
	D-001810-10	D-001810-04	ON-TARGETplus Non-targeting Control	0		0	UGGUUUACAUGUUUUCCUA
