## Supplemental table S3 for "The transcriptional landscape of Venezuelan equine encephalitis virus (TC-83) infection"

### Sheet: Sheet1
NAME	SEQUENCE
CXCL2-F	GGCAGAAAGCTTGTCTCAACCC
CXCL2-R	CTCCTTCAGGAACAGCCACCAA
CXCL3-F	CGCCCAAACCGAAGTCATAG
CXCL3-R	GCTCCCCTTGTTCAGTATCTTTT
ATF3-F	CCTCTGCGCTGGAATCAGTC
ATF3-R	TTCTTTCTCGTCGCCTCTTTTT
TNFAIP3-F	TCCTCAGGCTTTGTATTTGAGC
TNFAIP3-R	TGTGTATCGGTGCATGGTTTTA
ARRDC3-F	ATGCAAGAGGACATGCGAAAG
ARRDC3-R	GTGGAAGCCTTCTTCGGAATTAT
TAF7-F	GAGTGGACCGTGTTCCATTGG
TAF7-R	CAACTGTGGATACAAGCATCTGA
SURF4-F	TGCCTACAGCATTTTATGGGAC
SURF4-R	TCTTCCCTTCAGAACGGGATT
RAB1A-F	AGATTAAAAAGCGAATGGGTCCC
RAB1A-R	GCTTGACTGGAGTGCTCTGAAT
PPP2CA-F	CAAAAGAATCCAACGTGCAAGAG
PPP2CA-R	CGTTCACGGTAACGAACCTT
EIF4A3-F	AAGGGAGAGATGTCATCGCAC
EIF4A3-R	GCTTGAGTTTCACGAACCTGA
TRMT10C-F	GGAAATGAAAGCAGCAGCAAGGGAAG
TRMT10C-R	AAACTGCATGGCCTGGGCAC
GAPDH-F	GGAGCGAGATCCCTCCAAAAT
GAPDH-R	GGCTGTTGTCATACTTCTCATGG
ACTB-F	CATGTACGTTGCTATCCAGGC
ACTB-R	CTCCTTAATGTCACGCACGAT
